# Single-cell transcriptomic profiling of healthy and fibrotic adult zebrafish liver reveals conserved cell identities and stellate cell activation phenotypes with human liver

**DOI:** 10.1101/2021.08.06.455422

**Authors:** Joshua K. Morrison, Charles DeRossi, Isaac L. Alter, Shikha Nayar, Mamta Giri, Chi Zhang, Judy H. Cho, Jaime Chu

## Abstract

Liver fibrosis is the excessive accumulation of extracellular matrix that can progress to cirrhosis and failure if untreated (1). The mechanisms of fibrogenesis are multi-faceted and remain elusive with no approved antifibrotic treatments available (2). Here we use single-cell RNA sequencing (scRNA-seq) of the adult zebrafish liver to study the molecular and cellular dynamics of the liver at a single-cell level and demonstrate the value of the adult zebrafish as a model for studying liver fibrosis. scRNA-seq reveals transcriptionally unique populations of hepatic cell types that comprise the zebrafish liver. Joint clustering with human liver scRNA-seq data demonstrates high conservation of transcriptional profiles and human marker genes in zebrafish cell types. Human and zebrafish hepatic stellate cells (HSCs), the driver cell in liver fibrosis (3), specifically show conservation of transcriptional profiles and we uncover Colec11 as a novel, conserved marker for zebrafish HSCs. To demonstrate the power of scRNA-seq to study liver fibrosis, we performed scRNA-seq on our zebrafish model of a pediatric liver disease with characteristic early, progressive liver fibrosis caused by mutation in mannose phosphate isomerase (MPI) (4–6). Comparison of differentially expressed genes from human and zebrafish *MPI* mutant HSC datasets demonstrated similar activation of fibrosis signaling pathways and upstream regulators. CellPhoneDB analysis revealed important receptor-ligand interactions within normal and fibrotic states. This study establishes the first scRNA-seq atlas of the adult zebrafish liver, highlights the high degree of similarity to the human liver, and strengthens its value as a model to study liver fibrosis.

**Significance Statement:** To our knowledge, this is the first single-cell characterization of the adult zebrafish liver, both in a normal physiologic state and in the setting of liver fibrosis. We identify transcriptionally distinct zebrafish liver cell populations and a high degree of transcriptional conservation between human and zebrafish cells across the majority of hepatic cell types. Furthermore, using this scRNA transcriptome, we identify key signaling pathways in zebrafish HSCs that are replicated in human HSCs and implicated in the regulation of liver fibrosis. Our work provides a useful resource that can be used to aid research using the zebrafish liver and asserts the usefulness of the adult zebrafish to study liver fibrosis.
