## Supplementary material for "Single-cell transcriptomic profiling of healthy and fibrotic adult zebrafish liver reveals conserved cell identities and stellate cell activation phenotypes with human liver": Table S2

### Sheet: WT_Zf_liver_atlas_cell_numbers_
Raw cell count					Percent of total cell count (cluster cell #/sample cell #)					Porportion of cluster total
	WT1	WT2	WT3			WT1	WT2	WT3			WT1	WT2	WT3
zHep1	715	487	1090		zHep1	0.128968	0.130144	0.250921		zHep1	0.252862	0.255168	0.491969
zHep2	1018	729	441		zHep2	0.183622	0.194816	0.101519		zHep2	0.38258	0.405902	0.211518
zHep3	969	491	188		zHep3	0.174784	0.131213	0.0432781		zHep3	0.500418	0.375673	0.123908
zHep4	376	295	639		zHep4	0.0678211	0.0788348	0.147099		zHep4	0.230876	0.268369	0.500755
zHep5	589	204	179		zHep5	0.106241	0.0545163	0.0412063		zHep5	0.52604	0.269931	0.204028
zHep6	329	166	277		zHep6	0.0593434	0.0443613	0.0637661		zHep6	0.354351	0.26489	0.380759
zHep7	248	123	348		zHep7	0.044733	0.0328701	0.0801105		zHep7	0.283635	0.208416	0.507949
zChol1	254	211	148		zChol1	0.0458153	0.056387	0.03407		zChol1	0.336204	0.413782	0.250014
zEC/HSC	271	383	240		zEC/HSC	0.0488817	0.102352	0.0552486		zEC/HSC	0.236736	0.495693	0.267571
zInf mac	105	90	345		zInf mac	0.0189394	0.0240513	0.0794199		zInf mac	0.15472	0.196481	0.648799
zNK/T	144	79	141		zNK/T	0.025974	0.0211117	0.0324586		zNK/T	0.326535	0.265408	0.408056
zEry	174	141	43		zEry	0.0313853	0.0376804	0.00989871		zEry	0.397461	0.477182	0.125357
zChol2	169	106	53		zChol2	0.0304834	0.0283271	0.0122007		zChol2	0.429276	0.39891	0.171814
zNon-inf mac	62	40	85		zNon-inf mac	0.0111833	0.0106895	0.0195672		zNon-inf mac	0.269867	0.257951	0.472182
zAgr2+	34	107	24		zAgr2+	0.00613276	0.0285943	0.00552486		zAgr2+	0.152359	0.710384	0.137257
zApln+	41	42	28		zApln+	0.00739538	0.0112239	0.00644567		zApln+	0.295048	0.447794	0.257158
zNeu	9	23	49		zNeu	0.00162338	0.00614645	0.0112799		zNeu	0.0852177	0.322652	0.59213
zHep8	34	22	6		zHep8	0.00613276	0.00587921	0.00138122		zHep8	0.457901	0.43897	0.103128
zHep9	3	3	20		zHep9	0.000541126	0.00080171	0.00460405		zHep9	0.0909931	0.134812	0.774195
Total	5544	3742	4344		Total	1	1	1
