## Supplementary material for "Single-cell transcriptomic profiling of healthy and fibrotic adult zebrafish liver reveals conserved cell identities and stellate cell activation phenotypes with human liver": Table S4

### Sheet: Zf_Human_joint_liver_cell_numbe
Raw cell count				Percent of total cell count (cluster cell #/species cell #)				Proportion of cluster total
	Fish	Human			Fish	Human			Fish	Human
zhHep1	2374	89		zhHep1	0.174175	0.01054		zhHep1	0.942939	0.0570611
zhHep2	1300	902		zhHep2	0.0953778	0.106821		zhHep2	0.471702	0.528298
zhHep3	2066	126		zhHep3	0.151577	0.0149218		zhHep3	0.910379	0.0896211
zhHep4	863	1219		zhHep4	0.0633162	0.144363		zhHep4	0.304875	0.695125
zhHep5	1153	821		zhHep5	0.0845928	0.0972288		zhHep5	0.465252	0.534748
zhHep6	1265	234		zhHep6	0.09281	0.027712		zhHep6	0.770067	0.229933
zhαβ T	24	1379		zhαβ T	0.00176082	0.163311		zhαβ T	0.010667	0.989333
zhNon-inf mac	569	784		zhNon-inf mac	0.0417461	0.092847		zhNon-inf mac	0.310165	0.689835
zhHep7	1044	120		zhHep7	0.0765957	0.0142113		zhHep7	0.8435	0.1565
zhNK	259	669		zhNK	0.0190022	0.0792279		zhNK	0.193446	0.806554
zhChol1	813	30		zhChol1	0.0596478	0.00355282		zhChol1	0.943785	0.0562149
zhEC1	18	815		zhEC1	0.00132062	0.0965182		zhEC1	0.0134979	0.986502
zhEC2	544	14		zhEC2	0.039912	0.00165798		zhEC2	0.960116	0.0398842
zhPlasma	12	456		zhPlasma	0.000880411	0.0540028		zhPlasma	0.0160415	0.983958
zhInf mac	81	368		zhInf mac	0.00594277	0.0435812		zhInf mac	0.119998	0.880002
zhEry	302	65		zhEry	0.022157	0.00769777		zhEry	0.742159	0.257841
zhAPLN+	343	12		zhAPLN+	0.0251651	0.00142113		zhAPLN+	0.946546	0.0534536
zhEC/HSC	293	36		zhEC/HSC	0.0214967	0.00426338		zhEC/HSC	0.834497	0.165503
zhChol2	172	98		zhChol2	0.0126192	0.0116059		zhChol2	0.520915	0.479085
zhγδ T	31	206		zhγδ T	0.00227439	0.024396		zhγδ T	0.0852778	0.914722
zhChol/Hep	104	1		zhChol/Hep	0.00763023	0.000118427		zhChol/Hep	0.984716	0.0152836
Total	13630	8444		Total	1	1		Total	11.3905	9.60946
