## Supplementary material for "Single-cell transcriptomic profiling of healthy and fibrotic adult zebrafish liver reveals conserved cell identities and stellate cell activation phenotypes with human liver": Table S7

### Sheet: AllZf_HSC_subset_cell_numbers_b
Raw cell count								Percent of total cell count (cluster cell #/species cell #)								Proportion of cluster total
	MPI_MT1	MPI_MT2	MPI_MT3	WT1	WT2	WT3			MPI_MT1	MPI_MT2	MPI_MT3	WT1	WT2	WT3			MPI_MT1	MPI_MT2	MPI_MT3	WT1	WT2	WT3
zInf mac	56	47	53	92	79	257		zInf mac	0.152174	0.088015	0.0650307	0.141321	0.108368	0.296767		zInf mac	0.178676	0.103343	0.0763562	0.165933	0.127241	0.348451
zEC1	50	86	102	71	96	46		zEC1	0.13587	0.161049	0.125153	0.109063	0.131687	0.0531178		zEC1	0.189778	0.224947	0.17481	0.152335	0.183936	0.0741931
zNK/T1	51	53	140	104	37	59		zNK/T1	0.138587	0.0992509	0.171779	0.159754	0.0507545	0.0681293		zNK/T1	0.20136	0.144207	0.249586	0.232115	0.0737437	0.0989885
zEC2	45	49	90	93	120	26		zEC2	0.122283	0.0917603	0.110429	0.142857	0.164609	0.0300231		zEC2	0.184728	0.138619	0.166822	0.215809	0.248669	0.0453547
zEC-HSC	33	63	67	58	58	71		zEC-HSC	0.0896739	0.117978	0.0822086	0.0890937	0.079561	0.0819861		zEC-HSC	0.165909	0.218274	0.152097	0.164835	0.147199	0.151685
zEC3	58	90	89	26	57	28		zEC3	0.157609	0.168539	0.109202	0.0399386	0.0781893	0.0323326		zEC3	0.269044	0.287703	0.186412	0.0681765	0.133472	0.0551928
zNeu	26	25	38	28	34	145		zNeu	0.0706522	0.0468165	0.0466258	0.0430108	0.0466392	0.167436		zNeu	0.167748	0.111155	0.110702	0.102119	0.110734	0.397541
zNK/T2	10	14	87	37	40	84		zNK/T2	0.0271739	0.0262172	0.106748	0.0568356	0.0548697	0.0969977		zNK/T2	0.0736735	0.0710797	0.289415	0.154092	0.148762	0.262979
zHSC	25	42	43	18	42	35		zHSC	0.0679348	0.0786517	0.0527607	0.0276498	0.0576132	0.0404157		zHSC	0.209013	0.241986	0.162328	0.0850694	0.177257	0.124346
zNon-inf mac	5	5	27	55	40	70		zNon-inf mac	0.013587	0.0093633	0.0331288	0.0844854	0.0548697	0.0808314		zNon-inf mac	0.0491808	0.0338924	0.119917	0.305812	0.198612	0.292586
zAgr2+	1	33	33	24	81	12		zAgr2+	0.00271739	0.0617978	0.0404908	0.0368664	0.111111	0.0138568		zAgr2+	0.0101836	0.231591	0.151742	0.138159	0.416396	0.0519293
zApln+	3	12	39	40	42	29		zApln+	0.00815217	0.0224719	0.0478528	0.0614439	0.0576132	0.0334873		zApln+	0.0352876	0.0972721	0.207136	0.265967	0.249385	0.144953
zEC/Hep	5	15	7	5	3	4		zEC/Hep	0.013587	0.0280899	0.00858896	0.00768049	0.00411523	0.00461894		zEC/Hep	0.203762	0.421261	0.128808	0.115184	0.0617156	0.0692697
Total	368	534	815	651	729	866		Total	1	1	1	1	1	1
