## Supplementary material for "Single-cell transcriptomic profiling of healthy and fibrotic adult zebrafish liver reveals conserved cell identities and stellate cell activation phenotypes with human liver": Table S11

### Sheet: Zf_Human_HSCs_ECs_joint_atlas_c
Raw cell count				Percent of total cell count (cluster cell #/species cell #)				Proportion of cluster total
	Fish	Human			Fish	Human			Fish	Human
zhEC1	333	33		zhEC1	0.394083	0.0374574		zhEC1	0.913201	0.0867994
zhLSEC1	2	258		zhLSEC1	0.00236686	0.292849		zhLSEC1	0.0080174	0.991983
zhLSEC2/3	0	251		zhLSEC2/3	0	0.284904		zhLSEC2/3	0	1
zhEC2	191	24		zhEC2	0.226036	0.0272418		zhEC2	0.892443	0.107557
zhPEC	1	186		zhPEC	0.00118343	0.211124		zhPEC	0.00557415	0.994426
zhEC-HSC	167	5		zhEC-HSC	0.197633	0.00567537		zhEC-HSC	0.972085	0.0279151
zhHSC	92	38		zhHSC	0.108876	0.0431328		zhHSC	0.716248	0.283752
zhEC3	53	65		zhEC3	0.0627219	0.0737798		zhEC3	0.459495	0.540505
zhEC/Imm	6	21		zhEC/Imm	0.00710059	0.0238365		zhEC/Imm	0.229517	0.770483
Total	845	881		Total	1	1
