## Supplementary material for "Single-cell transcriptomic profiling of healthy and fibrotic adult zebrafish liver reveals conserved cell identities and stellate cell activation phenotypes with human liver": Table S12

### Sheet: Zf_HSC_DGE_MPIMTvWT
	p_val	avg_log2FC	pct.1	pct.2	p_val_adj
si:ch211-5k11.8	1.11067e-12	-3.37275	0.127	0.621	2.21822e-08
zgc:153911	8.39715e-10	-1.70724	0.027	0.358	1.67708e-05
ba1	1.38122e-09	-2.56068	0.345	0.779	2.75858e-05
hbaa1	1.73966e-07	-2.28489	0.245	0.6	0.00347445
ba1l	6.43783e-07	-1.91468	0.155	0.474	0.0128576
sepp1a.1	9.48305e-07	-0.693676	0	0.2	0.0189395
rbp4	1.0859e-06	0.752882	0.936	0.863	0.0216876
junbb	1.2095e-06	-0.530587	0.455	0.853	0.0241561
tspan36.1	1.94333e-06	-1.22523	0	0.189	0.0388122
zgc:158463	1.51454e-05	-0.624348	1	0.979	0.302484
adma	2.8729e-05	1.42844	0.482	0.211	0.573775
btg3.1	3.95803e-05	0.628667	0.164	0	0.790499
bag3	5.72022e-05	-0.876754	0.418	0.663	1
LOC110438439	6.56667e-05	-0.545469	0.945	0.968	1
rgs5a.1	0.000109631	0.867921	0.173	0.011	1
zgc:152791	0.000165554	1.26679	0.391	0.168	1
eif3c	0.000174517	-0.50506	0.218	0.463	1
bzw1b	0.000193472	0.988281	0.618	0.411	1
serpinh1b	0.000211304	-0.964597	0.127	0.347	1
cst3	0.000437092	0.989589	0.564	0.379	1
hbba2	0.000489581	-1.89507	0.082	0.274	1
elmo1	0.000509281	-0.50208	0	0.105	1
igfbp7	0.000536084	-0.819654	0.436	0.632	1
tspan36	0.000543679	1.25051	0.391	0.189	1
cp	0.000546666	-0.925995	0.118	0.316	1
ppib	0.000631314	-0.579936	0.445	0.695	1
rpl37	0.000847582	0.406249	0.918	0.937	1
anxa2a	0.00109702	-0.82795	0.382	0.6	1
si:dkey-112a7.4.2	0.00113775	0.899733	0.327	0.147	1
rpl35a	0.00120179	0.350712	0.964	0.916	1
sparc	0.00147131	-0.47	0.573	0.737	1
pah	0.00159929	0.635881	0.1	0	1
sdc4	0.00170488	0.860663	0.491	0.305	1
psmb6	0.00175349	-0.476087	0.091	0.253	1
cited4b	0.00177299	-0.819335	0.055	0.2	1
c4	0.0018145	-1.04364	0.1	0.253	1
serf2	0.00186981	-0.434788	0.027	0.147	1
txn	0.0019013	-0.806537	0.027	0.147	1
rpl29	0.00198685	0.371507	0.882	0.874	1
clu	0.00210994	-0.470272	0.082	0.242	1
smarcd1	0.00217419	-0.567804	0.009	0.105	1
ddx5	0.00252887	0.587789	0.727	0.6	1
zgc:86599	0.00259515	-0.476051	0.236	0.432	1
saa	0.00280687	-0.78306	0.045	0.168	1
cyr61	0.00302258	1.56553	0.482	0.337	1
col1a2	0.00306356	-0.57632	0.127	0.295	1
rpl38	0.00326065	0.336175	0.882	0.842	1
LOC103910438	0.00328318	0.725484	0.509	0.337	1
cxxc5a	0.00337459	-0.520529	0.027	0.137	1
rpl35	0.00354705	0.255091	0.973	0.989	1
eif3m	0.00376921	0.643414	0.591	0.442	1
hamp	0.00413163	-1.62733	0.109	0.253	1
rplp1	0.0043268	0.332165	0.973	0.989	1
wtap	0.00437607	0.424087	0.2	0.063	1
crema	0.00440218	0.834785	0.373	0.211	1
c8g	0.00458348	0.430148	0.127	0.021	1
tuba8l4	0.00483217	0.798529	0.545	0.368	1
usp10	0.00511805	0.454055	0.145	0.032	1
cbln8	0.00525865	-0.371444	0.336	0.537	1
rpl36	0.00547197	0.369765	0.955	0.958	1
LOC108190717	0.00551102	-0.664924	0.1	0.242	1
slc25a5	0.00568901	0.374784	0.936	0.926	1
fads2	0.00602567	-0.463228	0.1	0.242	1
nktr	0.00614321	0.415268	0.164	0.042	1
lxn	0.00626132	-0.387787	0.445	0.705	1
pomp	0.00629505	-0.432612	0.127	0.274	1
ranbp1	0.00657805	0.747131	0.355	0.2	1
plekhg5b	0.00668752	1.06716	0.273	0.137	1
agpat3	0.00715135	0.330578	0.1	0.011	1
zgc:100918	0.00719837	0.491672	0.155	0.042	1
il34	0.00723757	1.46687	0.318	0.179	1
rab18b	0.00727667	0.367679	0.1	0.011	1
rpl31	0.00760366	0.267468	0.955	0.979	1
ndufb11	0.0076598	-0.295267	0.045	0.158	1
gsto2	0.00766454	-0.41138	0.018	0.105	1
nufip2	0.00778101	0.859103	0.236	0.105	1
aif1l	0.0078947	-0.43958	0.055	0.168	1
ptpn21	0.00789528	0.664558	0.118	0.021	1
cfi	0.00793662	-0.78971	0.164	0.316	1
si:ch211-195b13.1	0.00813267	0.689492	0.518	0.358	1
minos1	0.00845526	0.398831	0.136	0.032	1
pim3	0.00864404	0.727259	0.291	0.137	1
cst14a.2	0.00910914	-0.416125	0.091	0.221	1
f3b	0.00942822	0.749132	0.691	0.6	1
mt-rnr1	0.00972906	-0.377043	1	1	1
zfhx3	0.0106735	-0.44627	0.145	0.295	1
tgfbr2b	0.0109021	-0.335046	0.027	0.116	1
zmiz2	0.0119549	0.448169	0.182	0.063	1
hspa8.1	0.0120612	0.451855	0.127	0.032	1
cox7a2b	0.0121669	-0.718075	0.209	0.347	1
acsbg2	0.0126407	-0.304027	0.082	0.2	1
ponzr1	0.0131812	-0.581773	0.118	0.253	1
serf2.1	0.0136388	0.768122	0.364	0.221	1
neu3.5	0.0137079	0.424147	0.109	0.021	1
sart1	0.0137079	0.363473	0.109	0.021	1
fosl2	0.0138816	0.604624	0.691	0.632	1
ube2l3b	0.0141072	0.538434	0.209	0.084	1
rbp5	0.0141161	-0.628358	0.591	0.747	1
igf2b.1	0.0143856	-0.3549	0.055	0.158	1
postnb	0.0145601	-0.546846	0.064	0.168	1
ldha	0.0147513	0.775081	0.291	0.168	1
zgc:162612	0.0149357	-0.513523	0.036	0.126	1
ewsr1b	0.0150801	0.332837	0.191	0.074	1
cirbpb	0.015238	0.350655	0.873	0.853	1
myca	0.0153664	0.589855	0.155	0.053	1
myl6.1	0.0153664	0.746367	0.155	0.053	1
krt94	0.0154721	-0.506663	0.555	0.716	1
cox8a	0.0164514	-0.43157	0.218	0.368	1
arhgdig	0.0166531	-0.449537	0.091	0.2	1
si:dkey-28b4.7	0.0166599	-0.563987	0.136	0.263	1
sox7	0.0166818	-0.412629	0.055	0.158	1
LOC110439470	0.0171641	-0.623482	0.036	0.126	1
sri	0.0171641	-0.364502	0.036	0.126	1
LOC110439915	0.0176035	-0.842576	0.345	0.516	1
ptgdsb.2	0.0176139	0.704372	0.273	0.137	1
gng5	0.0182005	-0.482319	0.073	0.179	1
iscub.1	0.0183839	0.402381	0.118	0.032	1
kdm7aa	0.0191854	0.432717	0.1	0.021	1
sptbn1	0.0199009	-0.390073	0.218	0.358	1
cx43	0.0202268	-0.625555	0.082	0.189	1
LOC101883552	0.0203652	-0.384495	0.027	0.105	1
pfkfb3	0.0208434	-0.389733	0.309	0.463	1
serpinb1l1	0.0209432	-0.432021	0.055	0.147	1
tob1a	0.0210693	0.740226	0.409	0.284	1
tm4sf18	0.021291	0.342203	0.1	0.021	1
tial1	0.0216077	-0.391244	0.027	0.105	1
LOC108179332	0.0216084	0.842944	0.409	0.274	1
waslb	0.0219284	-0.317976	0.027	0.105	1
cdkn1ba	0.0229534	0.350676	0.155	0.053	1
aqp8a.1.1	0.0229534	-1.01851	0.064	0.158	1
pfdn4	0.0229545	-0.69749	0.173	0.284	1
psmg4	0.0233946	-0.398127	0.036	0.116	1
zgc:64051	0.0235951	-0.379179	0.027	0.105	1
ptbp3	0.0236265	-0.435976	0.055	0.147	1
tmem176l.1	0.0239605	-0.664368	0.209	0.316	1
cycsb	0.0246213	0.641645	0.509	0.432	1
serping1	0.024755	-0.401403	0.073	0.179	1
LOC101883708	0.0250155	-0.919609	0.127	0.242	1
eif4a1a	0.0254073	0.922116	0.509	0.411	1
ddit4	0.0259046	1.02399	0.145	0.053	1
socs1a	0.025947	-0.527892	0.109	0.221	1
si:dkeyp-44a8.2	0.0259811	0.301363	0.164	0.063	1
tuba8l	0.0261879	0.670291	0.464	0.358	1
arl1	0.0267682	0.666154	0.127	0.042	1
si:dkey-31f5.8	0.0270123	-0.545753	0.145	0.274	1
si:dkey-188i13.7	0.0271433	-0.403699	0.318	0.463	1
serpina1l	0.0275153	0.576369	0.509	0.368	1
si:ch73-46j18.5	0.0277762	-0.376702	0.227	0.347	1
si:dkey-157l19.2	0.0278817	0.375629	0.109	0.032	1
s100u	0.0285168	-0.434915	0.109	0.221	1
cdkn1a	0.0285282	1.00135	0.3	0.189	1
myg1	0.0285406	-0.304933	0.055	0.147	1
park7	0.0291055	-0.431359	0.045	0.126	1
rca2.1	0.0293499	0.339162	0.245	0.126	1
cyp2ad2	0.0298919	0.306434	0.164	0.063	1
pnp5b	0.0301176	0.577402	0.2	0.095	1
zfand5a	0.0301414	0.734753	0.473	0.337	1
ogt.1	0.0301914	0.435204	0.109	0.032	1
thrsp	0.0305919	-0.408236	0.036	0.116	1
hnrnpa0a.1	0.0308632	0.306554	0.164	0.063	1
col4a2	0.0309124	-0.505291	0.082	0.179	1
il11a	0.0309784	1.24801	0.3	0.179	1
ubc	0.0316422	-0.337514	0.6	0.684	1
agxtb	0.0317352	0.902909	0.255	0.147	1
ddit3	0.0319164	0.376926	0.809	0.768	1
LOC794598	0.0322399	0.349863	0.109	0.032	1
pla2g15	0.0322399	0.375184	0.109	0.032	1
sema4ba	0.032324	0.378351	0.3	0.168	1
gpt2l	0.0326636	0.426456	0.109	0.032	1
uba52	0.0330058	0.289671	0.982	0.968	1
hspd1	0.033117	0.524586	0.2	0.095	1
ilk	0.0332036	-0.334941	0.082	0.179	1
prdx2	0.033308	-0.516279	0.355	0.484	1
jpt1b	0.0333245	-0.395154	0.3	0.442	1
sltm	0.0335253	0.374919	0.109	0.032	1
cdon	0.0335425	-0.518552	0.082	0.179	1
hbegfa	0.0335903	0.8262	0.355	0.242	1
tuba8l3	0.0337442	0.490826	0.218	0.105	1
bud31	0.0339857	0.420149	0.227	0.116	1
rps29	0.0340787	0.310677	0.882	0.905	1
LOC110438079	0.0340912	-0.531899	0.055	0.137	1
grpel2	0.0347808	0.632445	0.255	0.147	1
apobb.1	0.0349863	0.695449	0.327	0.2	1
col6a4a	0.0350452	-0.39696	0.3	0.432	1
ddx61	0.035375	0.562202	0.318	0.2	1
pcdh10b	0.035886	-0.449301	0.091	0.189	1
ucp1	0.0366105	0.667307	0.464	0.347	1
dhrs1.1	0.0366347	0.448636	0.155	0.063	1
zgc:77158	0.0367182	0.562737	0.136	0.053	1
bcar1	0.0378371	0.666893	0.318	0.2	1
si:ch211-286b5.5	0.0379187	-0.394756	0.118	0.221	1
mef2aa	0.0382242	0.339392	0.173	0.074	1
LOC100535622	0.0398881	0.309842	0.2	0.095	1
ncoa4	0.0401506	0.519262	0.136	0.053	1
ucmaa	0.0416545	-0.447558	0.064	0.147	1
bcl6ab	0.0420169	0.389879	0.164	0.074	1
zgc:112265	0.0429622	0.526482	0.118	0.042	1
wu:fa11c10	0.0429967	-0.495364	0.236	0.358	1
si:dkey-23i12.7.1	0.0432698	0.671452	0.227	0.126	1
cxcl18b	0.0442757	0.808948	0.691	0.695	1
phex	0.0443336	0.631323	0.136	0.053	1
ubl3a.1	0.0443717	-0.299961	0.1	0.2	1
rps23	0.044376	0.251344	0.936	0.968	1
hmgb2b	0.0447792	-0.299842	0.1	0.2	1
kansl1a	0.0448185	-0.274771	0.055	0.137	1
srsf5a	0.0454176	0.488915	0.355	0.232	1
spcs3	0.0461419	-0.326294	0.109	0.211	1
tmem88b	0.0464769	-0.733485	0.227	0.337	1
nme3	0.046812	-0.451563	0.145	0.253	1
b2ml	0.0469187	-0.294001	0.782	0.916	1
si:ch1073-392o20.2	0.0473745	-0.422629	0.109	0.2	1
atp1b1a	0.0481687	0.408568	0.609	0.558	1
ptmab	0.0486708	0.380515	0.745	0.684	1
pfkpa	0.0490584	0.411593	0.1	0.032	1
gbp	0.0494492	0.581683	0.218	0.116	1
jun	0.0496212	-0.267901	0.845	0.947	1
elk3	0.0496829	-0.303326	0.036	0.105	1
nab1b	0.0497401	0.490444	0.145	0.063	1
zgc:158852	0.0501514	0.611533	0.309	0.2	1
sf3b1	0.0506506	0.494783	0.164	0.074	1
ulk1a	0.0509518	0.395335	0.1	0.032	1
tnip2	0.0513567	0.597848	0.173	0.084	1
dachd	0.0516403	0.475776	0.164	0.074	1
hsp70.3	0.0518814	-0.34672	0.809	0.895	1
tnfaip6	0.052353	0.629665	0.145	0.063	1
cct8	0.0527954	0.453807	0.227	0.126	1
tmed7	0.0532895	-0.460361	0.1	0.189	1
ndufs5	0.0540672	-0.523728	0.055	0.126	1
ptgdsb.1	0.0546153	0.906002	0.236	0.137	1
sertad2a	0.0553395	0.484798	0.373	0.253	1
pdk2b	0.0584104	0.770328	0.255	0.158	1
atp5d	0.0594979	-0.405972	0.218	0.326	1
rnf19a	0.0596882	0.338099	0.145	0.063	1
ric8a	0.0613076	0.381835	0.155	0.074	1
cad	0.0624886	0.421974	0.155	0.074	1
si:ch211-262e15.1	0.0627634	0.406669	0.127	0.053	1
ccnd1	0.0628363	0.457823	0.109	0.042	1
kdm6bb	0.0630326	-0.357928	0.055	0.126	1
wu:fb14d09	0.0631779	-0.292128	0.109	0.2	1
tnfaip3	0.0634347	-0.464311	0.164	0.274	1
tuba1b	0.0637409	0.487714	0.3	0.189	1
srsf3b	0.0647785	0.278719	0.127	0.053	1
hif1ab	0.0657587	0.561489	0.327	0.221	1
dnajb6a	0.065942	0.475483	0.209	0.116	1
cdh2	0.0662603	-0.454672	0.064	0.137	1
angptl4	0.0673304	0.663781	0.509	0.411	1
mat2ab	0.0686854	-0.353694	0.055	0.126	1
atp5a1	0.0690066	-0.381858	0.191	0.295	1
hnrnpa0l	0.0690609	0.560789	0.509	0.432	1
prdx4	0.0698664	-0.370628	0.073	0.147	1
ppp1r15a	0.0698999	-0.337069	0.845	0.863	1
rpl8	0.0699384	0.275675	0.918	0.958	1
si:dkey-42i9.4	0.0702696	0.600057	0.327	0.221	1
tjp1a	0.0702931	0.503093	0.2	0.116	1
hiat1b	0.070414	0.29391	0.127	0.053	1
sh3bp5la	0.0707932	0.695019	0.191	0.105	1
psmb2	0.0714473	-0.2927	0.127	0.221	1
zbtb16a	0.0721331	0.572363	0.418	0.326	1
eef1da	0.0723413	0.399174	0.764	0.779	1
hsp70l	0.0723643	-0.323058	0.873	0.905	1
ube2d1b	0.0724807	0.426911	0.309	0.2	1
mast4	0.0726223	0.255725	0.145	0.063	1
tdh	0.0732396	0.650959	0.318	0.221	1
cflara	0.0733792	0.261381	0.127	0.053	1
dlc.1	0.0734237	0.588997	0.136	0.063	1
LOC101886884	0.0747483	-0.348651	0.055	0.126	1
tmem106ba	0.0752181	0.251112	0.109	0.042	1
si:dkey-108k21.12	0.0752181	0.522798	0.109	0.042	1
grb10a	0.0753805	-0.30444	0.136	0.232	1
zgc:77517.1	0.0756129	0.660813	0.273	0.189	1
stat3	0.0767506	0.470029	0.255	0.158	1
wdr83os	0.0778526	-0.285248	0.064	0.137	1
hivep1	0.077943	0.658614	0.236	0.147	1
ptp4a2b	0.0779692	-0.310213	0.3	0.411	1
pdcd6	0.0782037	0.660353	0.209	0.126	1
ppp1cc	0.0786147	0.440223	0.136	0.063	1
rtf1	0.0789023	0.434653	0.155	0.074	1
stip1	0.0795778	0.533059	0.291	0.189	1
wu:fb55g09	0.0796895	0.618761	0.445	0.337	1
ell	0.0799949	0.383577	0.245	0.147	1
cyp2n13	0.0807769	0.575056	0.191	0.105	1
LOC110437990	0.080929	0.367199	0.136	0.063	1
zgc:162730	0.0813956	0.450128	0.891	0.874	1
lasp1	0.0814376	0.571111	0.3	0.211	1
pim2	0.081595	0.756278	0.345	0.253	1
tpi1b	0.0818064	0.39741	0.336	0.242	1
si:dkey-79d12.5	0.0829939	0.338753	0.618	0.495	1
higd1a	0.0833362	0.782763	0.555	0.495	1
sqstm1	0.0838558	0.591568	0.7	0.684	1
h3f3d	0.0847011	0.485072	0.7	0.716	1
gpd1b	0.0850676	-0.280166	0.064	0.137	1
srrm2.1	0.0855272	0.468128	0.118	0.053	1
paip2b	0.085888	-0.355397	0.118	0.2	1
hnrnpabb	0.0863418	0.700931	0.418	0.347	1
cdkn1cb	0.0882194	0.543063	0.309	0.211	1
slc25a43	0.0882449	0.456355	0.236	0.147	1
slc38a2	0.0885377	0.591589	0.355	0.263	1
kiaa0040	0.0891273	-0.311865	0.155	0.253	1
suco	0.0916167	0.357664	0.145	0.074	1
si:ch211-213a13.1	0.0923898	0.484693	0.173	0.095	1
sub1a	0.0928104	-0.34265	0.145	0.232	1
ptpn13	0.0932252	-0.393289	0.045	0.105	1
zgc:86811	0.0937007	0.279929	0.118	0.053	1
calm3b	0.094086	0.321829	0.191	0.105	1
si:dkey-13i19.8	0.094128	-0.299124	0.155	0.242	1
cav2	0.0941299	0.377642	0.145	0.074	1
mcu	0.0942495	-0.288939	0.045	0.105	1
ammecr1	0.0949424	0.524539	0.155	0.084	1
cish	0.0951238	0.400135	0.245	0.158	1
cebpd	0.0953181	0.479004	0.682	0.611	1
ifitm1	0.0954351	0.774458	0.836	0.863	1
glsb	0.0954939	0.434005	0.173	0.095	1
gtpbp1	0.0960966	0.358915	0.164	0.084	1
cnn3a	0.0964601	0.525111	0.445	0.368	1
lysmd3	0.0965043	0.569584	0.245	0.168	1
gab2	0.0973765	-0.320916	0.045	0.105	1
cd40	0.0974343	0.486312	0.155	0.084	1
fth1a	0.0983273	-0.259442	0.555	0.642	1
plp1b	0.0984795	-0.449999	0.164	0.274	1
xirp2a	0.0995069	-0.426601	0.045	0.105	1
arhgap5	0.0996176	0.426422	0.236	0.147	1
brd4	0.0998266	0.486252	0.255	0.168	1
tpmt.1	0.101674	0.495872	0.1	0.042	1
cct2	0.102735	-0.274427	0.218	0.316	1
riok3	0.102772	0.432044	0.1	0.042	1
slc7a3b	0.103879	0.355832	0.1	0.042	1
rps27.2	0.104789	0.311312	0.8	0.842	1
micall2b	0.104992	0.50135	0.127	0.063	1
tomm7	0.106315	-0.252013	0.109	0.189	1
khdrbs1b	0.106315	0.403925	0.182	0.105	1
zfand2a	0.106425	-0.339398	0.273	0.368	1
atp2a2b	0.107021	0.405369	0.155	0.084	1
rps18	0.10747	0.281502	0.891	0.926	1
si:busm1-57f23.1	0.108072	-0.55422	0.055	0.116	1
aip	0.108984	0.296084	0.127	0.063	1
sdk1a	0.110276	0.63336	0.164	0.095	1
mcl1a	0.111629	-0.41791	0.755	0.905	1
fb06f03.2	0.111839	-0.430011	0.082	0.147	1
hipk3a	0.111897	0.269018	0.1	0.042	1
socs3b	0.112299	-0.845159	0.364	0.432	1
LOC101885612	0.112729	-0.297595	0.073	0.137	1
fabp7a	0.113509	-0.291568	0.136	0.221	1
zgc:103438	0.11405	0.723899	0.245	0.158	1
f7i	0.114275	0.376806	0.1	0.042	1
mhc1uba	0.114604	0.55541	0.491	0.432	1
mpc1	0.115013	-0.280544	0.109	0.179	1
arfgap2	0.115196	0.321009	0.127	0.063	1
rps17	0.116155	-0.275587	0.809	0.916	1
fam65a	0.116258	0.265209	0.127	0.063	1
lix1l	0.116859	-0.359036	0.073	0.137	1
oip5-as1	0.118803	-0.304848	0.082	0.147	1
zgc:113314	0.119306	0.508677	0.209	0.137	1
si:dkey-239h2.3.1	0.11949	0.287024	0.127	0.063	1
dnajc1	0.119524	0.418517	0.191	0.116	1
cst14b.1	0.120754	0.696136	0.273	0.2	1
atf3	0.121377	-0.369947	0.627	0.716	1
cd81a	0.12212	0.637903	0.455	0.411	1
pgrmc1	0.122121	-0.46687	0.173	0.253	1
cyp3c1	0.12251	0.304916	0.236	0.147	1
ndufb7	0.122591	-0.414401	0.145	0.221	1
pmaip1	0.122829	0.466384	0.3	0.211	1
ak2	0.123813	0.339403	0.473	0.4	1
polr2d	0.123982	-0.279365	0.082	0.147	1
sik2b	0.124944	0.313652	0.191	0.116	1
plce1	0.125472	-0.337297	0.073	0.137	1
cytl1	0.126165	0.471207	0.127	0.063	1
snx17	0.12673	0.486472	0.136	0.074	1
tgfb1a	0.128354	0.371636	0.164	0.095	1
eif3ja	0.128435	-0.265046	0.155	0.232	1
zgc:165555	0.128772	0.405008	0.182	0.105	1
psmb3	0.128948	-0.288695	0.091	0.158	1
hsbp1b	0.129741	-0.563551	0.118	0.179	1
nfyba	0.129992	-0.347809	0.164	0.242	1
adcy9	0.13004	0.467477	0.136	0.074	1
ptges3b	0.131507	0.396031	0.191	0.116	1
kdm6ba	0.132309	0.28787	0.4	0.295	1
prpf38b	0.132466	0.341866	0.191	0.116	1
pleca	0.132508	0.637505	0.209	0.137	1
rnd3a	0.132822	0.447108	0.227	0.147	1
ccni	0.134478	-0.274222	0.518	0.611	1
dnajb1b	0.13461	-0.559242	0.627	0.705	1
setb	0.134884	0.460689	0.264	0.179	1
pck1	0.135339	0.580195	0.109	0.053	1
LOC100535428	0.135339	0.27461	0.109	0.053	1
zgc:174904	0.135707	0.499831	0.136	0.074	1
fosb	0.138361	0.3599	0.827	0.789	1
si:ch211-196c10.15	0.139257	0.315265	0.109	0.053	1
usp19	0.139749	-0.338013	0.091	0.158	1
acin1a.1	0.140376	0.574191	0.136	0.074	1
rpl7l1	0.14089	0.254558	0.264	0.179	1
nab2	0.141838	0.476792	0.118	0.063	1
ctsla	0.142625	0.471213	0.627	0.579	1
sgut1	0.142757	0.335635	0.136	0.074	1
edil3a	0.143697	-0.357121	0.191	0.274	1
eif2s1b	0.145074	0.517853	0.364	0.284	1
sept7a	0.14598	0.29965	0.109	0.053	1
zgc:92242	0.146611	0.433304	0.236	0.158	1
akt1s1	0.147611	0.349406	0.136	0.074	1
si:dkey-27i16.2	0.147794	0.504885	0.218	0.147	1
eif1b	0.150033	0.322045	0.809	0.884	1
wdr43	0.15093	0.327891	0.164	0.095	1
hmgn2	0.151011	-0.259427	0.182	0.263	1
s100v2	0.151073	-0.250346	0.282	0.368	1
mmp23ba	0.151836	0.411335	0.209	0.137	1
apom	0.15223	0.561131	0.227	0.158	1
adam8a	0.152421	-0.357408	0.091	0.158	1
mdka	0.153576	0.345523	0.436	0.337	1
erh	0.15583	0.349943	0.6	0.558	1
senp2	0.157756	0.499079	0.118	0.063	1
si:ch211-199o1.2	0.160465	-0.455628	0.055	0.105	1
sptssa	0.160955	0.52703	0.145	0.084	1
smoc1	0.162033	0.308024	0.291	0.2	1
cyc1	0.163273	-0.439712	0.136	0.2	1
si:dkey-276j7.1	0.163512	-0.298767	0.055	0.105	1
rab5ab	0.165011	-0.340986	0.218	0.295	1
zgc:153713	0.165257	-0.308379	0.064	0.116	1
nrxn1a	0.165535	0.402248	0.245	0.168	1
alas1	0.166323	-0.397934	0.382	0.442	1
pnp5a	0.166331	0.266275	0.355	0.263	1
f8	0.166602	-0.307959	0.055	0.105	1
antxr2a	0.166727	-0.350668	0.064	0.116	1
plg	0.167646	0.413211	0.118	0.063	1
gapdhs	0.168469	0.490177	0.564	0.505	1
cited4a	0.168555	-0.546967	0.118	0.179	1
map1lc3a	0.170533	0.272448	0.236	0.158	1
slc20a1b	0.171387	0.515487	0.5	0.432	1
rbm8a	0.17154	0.377594	0.327	0.253	1
ccnl1a	0.172024	0.371182	0.118	0.063	1
nuak1b	0.17324	0.531467	0.209	0.137	1
htatip2	0.174519	0.480409	0.1	0.053	1
LOC100538151	0.175756	-0.288178	0.064	0.116	1
litaf	0.176114	-0.338517	0.227	0.295	1
apoeb	0.176136	-0.262948	0.055	0.105	1
capzb	0.177083	-0.464223	0.164	0.232	1
hnrnpa0b	0.177096	0.316558	0.3	0.211	1
c1qbp	0.177396	0.385254	0.2	0.137	1
chmp5b	0.178068	0.369445	0.264	0.189	1
cnn2	0.180948	0.578245	0.336	0.274	1
si:ch73-295i22.2	0.180989	0.510729	0.264	0.2	1
rbm14a	0.181052	0.524057	0.1	0.053	1
uqcrb	0.181842	0.459491	0.427	0.358	1
hpda	0.182019	0.596901	0.418	0.337	1
ube2e1	0.182137	-0.364721	0.091	0.147	1
chd7	0.182432	0.375807	0.155	0.095	1
chmp4ba	0.183149	0.778599	0.355	0.295	1
ube2d2l	0.183506	0.563399	0.245	0.179	1
ankrd11	0.184504	-0.340591	0.191	0.263	1
spaca4l	0.184611	0.260166	0.109	0.179	1
vbp1	0.184923	-0.253413	0.091	0.147	1
nr1d1	0.185256	0.261313	0.173	0.105	1
sat1a.2	0.185675	0.349553	0.709	0.737	1
degs1	0.187144	0.331873	0.227	0.158	1
med11	0.188892	-0.304144	0.073	0.126	1
apoa1a	0.19012	0.448821	0.418	0.337	1
mcl1b	0.191092	0.540993	0.618	0.653	1
dyrk1ab	0.19119	0.52096	0.1	0.053	1
si:dkey-165n16.1	0.19119	0.359081	0.1	0.053	1
prss59.2	0.19292	1.3162	0.1	0.053	1
snrpd3l	0.193247	-0.264831	0.064	0.116	1
si:dkey-51e6.1	0.193921	0.415314	0.273	0.2	1
gemin7	0.194079	-0.317168	0.082	0.137	1
ncl	0.195033	0.439098	0.509	0.453	1
smap1	0.195524	0.333905	0.127	0.074	1
pdap1b	0.196413	0.282169	0.1	0.053	1
rrs1	0.197052	0.563511	0.264	0.2	1
hnrnpub	0.197794	0.366332	0.191	0.126	1
egr3	0.19917	-0.250989	0.127	0.189	1
cyb5b	0.199953	0.304612	0.1	0.053	1
npm1a.1	0.200006	0.329378	0.227	0.158	1
jmjd1cb	0.200138	-0.529694	0.136	0.2	1
cmip	0.200636	0.383638	0.136	0.084	1
csrp1a	0.201207	0.268023	0.227	0.158	1
prkar1ab	0.201792	0.36745	0.127	0.074	1
tnrc6c1	0.201799	-0.334248	0.127	0.189	1
itgb1a	0.20493	0.528715	0.164	0.105	1
si:dkeyp-72g9.4	0.204981	0.335276	0.127	0.074	1
si:dkey-23i12.7	0.205698	-0.272304	0.118	0.179	1
derl1	0.208484	0.372346	0.109	0.063	1
piezo1	0.210851	0.283751	0.1	0.053	1
lhx9	0.211202	-0.315206	0.082	0.137	1
mapk14b	0.211454	0.359097	0.136	0.084	1
mycb	0.213245	0.268174	0.773	0.768	1
pprc1	0.214511	0.54212	0.245	0.179	1
zgc:158803	0.217316	0.335876	0.109	0.063	1
ahcy	0.217531	0.836762	0.436	0.379	1
cldn5b	0.218204	0.663447	0.073	0.126	1
ube2al	0.219141	0.337014	0.3	0.242	1
b2m	0.220659	0.328678	0.755	0.811	1
nfil3-6	0.221751	0.563728	0.609	0.621	1
ssr4	0.225931	0.336423	0.318	0.242	1
ddx3b	0.225973	0.319665	0.136	0.084	1
LOC101883994	0.225974	-0.55978	0.1	0.158	1
tomm5	0.226352	0.386861	0.409	0.358	1
cfd.2	0.227072	0.971681	0.3	0.263	1
LOC101884451	0.227644	0.252706	0.227	0.158	1
slc6a8	0.2283	0.378974	0.2	0.137	1
si:ch211-207d6.2	0.228454	-0.517483	0.391	0.453	1
fat1a	0.229115	0.262975	0.182	0.116	1
mafba	0.230913	0.445733	0.355	0.295	1
LOC110437731	0.231344	0.448285	0.236	0.168	1
sesn1	0.232007	-0.445552	0.109	0.158	1
isg20.1	0.232377	0.412089	0.145	0.095	1
mob2a	0.232688	0.448296	0.318	0.253	1
zc3h11a	0.234793	0.348268	0.327	0.253	1
hmox1a	0.235331	-0.431242	0.127	0.189	1
rap1b	0.236085	0.299047	0.173	0.116	1
rab1ba	0.238035	-0.389397	0.127	0.179	1
stat1a	0.238357	0.358768	0.273	0.2	1
zgc:66160	0.238484	0.329504	0.245	0.179	1
gapdh	0.239434	0.809067	0.373	0.316	1
slc26a5	0.240014	-0.263412	0.064	0.105	1
hspa5	0.240392	-0.538362	0.509	0.516	1
ddx3a	0.240637	0.358083	0.309	0.242	1
npm1a	0.243965	0.260293	0.2	0.137	1
nap1l1	0.244972	0.356636	0.482	0.421	1
zc3h4	0.245991	-0.340485	0.064	0.105	1
eif4a2	0.247256	0.29182	0.155	0.105	1
klf9	0.24734	0.285403	0.182	0.126	1
csrnp1b	0.249278	-0.313883	0.645	0.768	1
psma2	0.249845	-0.29314	0.145	0.2	1
mbd2	0.250265	0.370226	0.218	0.158	1
khdrbs1a	0.252092	0.288812	0.545	0.516	1
fbn1	0.252496	0.546172	0.209	0.158	1
LOC100333474	0.255836	0.627188	0.255	0.189	1
eif4ebp3l	0.256507	0.389586	0.373	0.316	1
sele	0.256623	0.65965	0.127	0.189	1
tmem47	0.257252	-0.406039	0.182	0.242	1
hmgb1b	0.257252	0.38228	0.236	0.179	1
zgc:153018	0.258296	0.59435	0.118	0.074	1
si:dkey-42i9.6	0.259649	0.26736	0.173	0.116	1
ppp4cb	0.260977	0.399896	0.164	0.116	1
aqp12	0.262179	0.390579	0.118	0.074	1
rbms3	0.262632	0.303346	0.273	0.211	1
ahsg2	0.262933	0.338505	0.145	0.095	1
si:dkeyp-73d8.6	0.263316	0.592291	0.291	0.242	1
smg6	0.265599	-0.339602	0.1	0.147	1
eif4g2a	0.265774	0.313513	0.155	0.105	1
comtd1	0.266491	0.374258	0.145	0.095	1
pparda	0.266491	0.319544	0.145	0.095	1
eif2s3	0.26874	0.406983	0.427	0.389	1
LOC100334116	0.26961	0.860629	0.245	0.2	1
sdc3	0.270986	0.322157	0.155	0.105	1
chd2	0.273519	0.445691	0.509	0.463	1
traf3	0.278044	0.256737	0.155	0.105	1
si:dkey-4p15.3	0.278618	0.869999	0.236	0.189	1
flnb	0.28042	-0.296557	0.091	0.137	1
dap1b	0.283832	-0.310622	0.255	0.305	1
bach1b	0.284782	0.387916	0.145	0.095	1
calm2b	0.286171	0.46042	0.236	0.179	1
vegfaa	0.286563	0.415014	0.127	0.084	1
mknk1	0.287604	0.26729	0.182	0.126	1
thbs1a	0.2878	0.920618	0.4	0.368	1
ccng2	0.288559	0.564534	0.3	0.253	1
amotl2b	0.293867	0.34028	0.245	0.189	1
igfbp5b	0.295845	0.639293	0.445	0.411	1
ckba	0.296053	0.465966	0.264	0.211	1
cox5ab	0.296067	-0.272152	0.091	0.137	1
dusp8b	0.297477	0.407649	0.264	0.2	1
mapkapk3	0.298654	0.292727	0.127	0.084	1
pfdn6	0.299026	-0.252387	0.109	0.158	1
zgc:113184	0.299184	0.332967	0.136	0.095	1
cavin2b	0.299821	0.300948	0.455	0.421	1
cebpa	0.300064	0.331247	0.3	0.242	1
srgn.1	0.304436	0.407949	0.409	0.368	1
eif2s1a	0.304491	0.363773	0.1	0.063	1
rpl10.2	0.304953	0.319306	0.209	0.158	1
dclk1a	0.307529	0.326816	0.391	0.347	1
esyt2a	0.311519	0.474482	0.1	0.063	1
laptm4a	0.311519	0.461867	0.1	0.063	1
kras	0.312161	0.383464	0.145	0.105	1
ezrb	0.315255	0.455088	0.264	0.221	1
lsm14ab	0.315717	0.29145	0.164	0.116	1
ube2v2	0.319465	0.346922	0.391	0.326	1
csdc2b	0.321055	0.483247	0.1	0.063	1
ccnl1b	0.322037	0.492601	0.145	0.105	1
xbp1	0.322506	0.385491	0.673	0.758	1
nfia	0.322869	-0.435901	0.182	0.221	1
tiparp	0.325494	0.353762	0.109	0.074	1
sys1	0.326567	0.265082	0.173	0.126	1
timp2b	0.327292	0.486517	0.255	0.2	1
mhc1zba	0.327544	0.321345	0.564	0.537	1
itsn2b	0.328331	0.295291	0.1	0.063	1
rhbdf1a	0.330134	0.423248	0.109	0.074	1
gchfr	0.330134	0.452577	0.109	0.074	1
psma1	0.331001	0.414484	0.273	0.221	1
arl5c	0.332533	0.366072	0.345	0.295	1
snrpb	0.332624	0.306789	0.191	0.147	1
pgam1a	0.334995	0.470624	0.291	0.253	1
sh2d3cb.1	0.336017	0.376483	0.136	0.095	1
gadd45bb	0.338632	0.331544	0.527	0.474	1
c1qtnf12	0.339542	0.327087	0.109	0.074	1
tgfb3	0.341688	0.558001	0.191	0.147	1
srrm1	0.343603	0.275129	0.264	0.211	1
fam168a	0.343882	0.370886	0.182	0.137	1
vtnb	0.346709	0.49743	0.109	0.074	1
alyref	0.34789	0.457052	0.282	0.232	1
rhoca	0.348641	0.413878	0.373	0.316	1
atp5l	0.351812	0.423168	0.5	0.495	1
cav1	0.352367	-0.329828	0.173	0.221	1
gclm	0.352684	0.262772	0.245	0.2	1
slc3a2b	0.352947	0.29593	0.236	0.189	1
psmb7	0.35337	0.443574	0.182	0.137	1
hpx	0.354333	0.374162	0.4	0.358	1
si:ch211-217k17.7	0.354634	0.453541	0.3	0.263	1
pdia3	0.354981	0.256956	0.591	0.558	1
LOC558044	0.357124	-0.319966	0.109	0.147	1
ifrd1	0.357177	0.433702	0.364	0.337	1
zgc:158343.2	0.361534	0.540952	0.664	0.632	1
slc16a3	0.368226	0.28697	0.155	0.116	1
pxk	0.37116	-0.368446	0.091	0.126	1
hexim1	0.372622	0.578478	0.236	0.2	1
fkbp2	0.373515	-0.275022	0.091	0.126	1
rpz2	0.373581	0.347913	0.127	0.095	1
ndufa2	0.374866	-0.294763	0.073	0.105	1
mafk	0.37519	0.289134	0.336	0.284	1
unc119.1	0.376015	0.370694	0.164	0.126	1
oaz1a	0.381286	0.354498	0.545	0.537	1
slco2b1	0.381581	0.463376	0.2	0.158	1
rhoaa	0.382692	0.251785	0.3	0.253	1
rab5c	0.38552	-0.264431	0.109	0.147	1
si:ch211-232b12.5	0.38596	0.340748	0.3	0.253	1
si:dkey-11f4.14	0.390007	-0.272502	0.109	0.147	1
zgc:103670	0.392689	-0.329078	0.091	0.126	1
si:dkey-177p2.6	0.394792	0.370331	0.4	0.347	1
si:ch211-225h24.2	0.396447	0.329141	0.118	0.084	1
rhoab	0.396598	0.42993	0.445	0.4	1
anxa11b	0.397337	0.272341	0.191	0.147	1
abcf2a	0.397355	0.273113	0.309	0.263	1
ptpn1	0.39843	0.393326	0.155	0.116	1
prmt1	0.404457	0.521469	0.245	0.211	1
glula	0.404811	0.60986	0.3	0.274	1
rab10	0.409211	0.394039	0.373	0.347	1
chac1	0.410596	0.269009	0.609	0.611	1
twistnb	0.411942	0.282658	0.209	0.168	1
si:ch211-1a19.3	0.416356	0.261583	0.373	0.326	1
iscub	0.416662	0.303415	0.127	0.095	1
im:7152348	0.417208	0.501036	0.491	0.453	1
arrdc2	0.418252	0.681822	0.227	0.189	1
arg2	0.418763	0.334067	0.145	0.2	1
slc25a3b	0.424431	0.262086	0.473	0.432	1
nfkbiaa	0.425489	0.44197	0.755	0.789	1
myo18ab	0.426232	-0.263603	0.082	0.116	1
soul5	0.42701	0.511902	0.255	0.232	1
sptlc2b	0.431131	0.331027	0.236	0.2	1
eif3jb	0.432111	0.263378	0.291	0.242	1
il6st	0.435626	0.345489	0.227	0.189	1
aqp1a.1	0.436784	0.361394	0.227	0.2	1
mb	0.436974	-0.682084	0.082	0.116	1
aldob	0.437815	0.284906	0.873	0.811	1
prelid3b	0.439139	0.271569	0.636	0.663	1
ndufa5	0.44097	-0.387353	0.109	0.137	1
lsm12b	0.442736	0.391442	0.355	0.337	1
sec61a1	0.445727	0.417849	0.291	0.253	1
atf4a	0.445773	0.31681	0.564	0.547	1
klf6a	0.445877	0.315378	0.582	0.716	1
ccdc80	0.448195	0.39198	0.209	0.168	1
rbm4.3	0.451569	0.336402	0.364	0.316	1
cirbpa	0.457929	0.334384	0.482	0.495	1
si:rp71-79p20.2	0.459116	0.324645	0.118	0.084	1
atp5c1	0.462199	0.403617	0.191	0.158	1
tax1bp1b	0.466406	0.286335	0.218	0.179	1
snu13b	0.470823	0.31855	0.145	0.116	1
casp8	0.471781	-0.447728	0.1	0.126	1
figf	0.471781	-0.269355	0.1	0.126	1
hnrnpaba	0.47369	0.3337	0.355	0.326	1
sf3b6	0.486013	0.333659	0.227	0.189	1
gsdf	0.488347	0.334917	0.255	0.221	1
atf7ip	0.490081	0.291248	0.109	0.084	1
suclg1	0.493092	0.259261	0.136	0.105	1
emilin1a	0.493836	-0.33889	0.091	0.116	1
slc2a1b	0.498958	0.360204	0.164	0.137	1
aste1	0.500283	0.667735	0.2	0.168	1
eif3ha	0.506255	0.277327	0.355	0.337	1
fermt2	0.506287	0.303489	0.136	0.105	1
ankrd12	0.506323	0.38421	0.218	0.189	1
si:ch211-253h3.1	0.506368	0.463499	0.182	0.158	1
fkbp5	0.5066	0.298213	0.3	0.263	1
apoc1	0.507958	0.533036	0.845	0.874	1
foxo1a	0.508771	0.371708	0.382	0.358	1
ctnna1	0.511185	0.375005	0.118	0.095	1
zgc:193541	0.511535	0.394151	0.255	0.232	1
gabarapa	0.512519	0.410824	0.191	0.168	1
atf5b	0.521433	0.315801	0.218	0.189	1
arhgef1b	0.524095	-0.285575	0.127	0.158	1
adamts1	0.526893	-0.384713	0.145	0.116	1
fbl	0.527329	0.395817	0.182	0.158	1
zgc:77517	0.527728	0.352205	0.245	0.221	1
itga5	0.529509	0.361637	0.2	0.253	1
phc2b	0.530446	0.471685	0.173	0.147	1
ndrg1a	0.532454	0.323775	0.236	0.2	1
nrp2b	0.534342	0.257413	0.109	0.084	1
gamt	0.537501	0.437407	0.255	0.316	1
hsph1	0.537776	-0.421018	0.364	0.421	1
eif4a3	0.541153	0.359194	0.127	0.105	1
LOC100333499	0.542756	0.313287	0.145	0.116	1
atp5o	0.543533	0.498462	0.345	0.326	1
ch25h	0.544123	0.392174	0.264	0.232	1
dusp2	0.544496	0.570271	0.245	0.221	1
lamp2	0.544764	0.282416	0.191	0.168	1
irf2a	0.545892	0.251393	0.155	0.126	1
zgc:113372	0.546346	-0.26002	0.1	0.126	1
btg2	0.546616	0.293385	0.636	0.653	1
fhl3b	0.548454	0.282307	0.227	0.2	1
gse1	0.550784	0.269074	0.164	0.137	1
yy1a	0.55356	0.461024	0.164	0.147	1
jdp2b	0.553885	0.40516	0.673	0.684	1
net1	0.558079	0.295418	0.127	0.105	1
rassf1	0.559039	0.386881	0.282	0.253	1
ndel1a	0.560374	0.318309	0.118	0.095	1
LOC108190398	0.560925	0.275349	0.127	0.105	1
apoa1b	0.562938	0.366881	0.936	0.968	1
ndfip2	0.563376	-0.291174	0.118	0.137	1
reep5	0.572468	0.43419	0.209	0.189	1
skp1	0.574467	-0.259151	0.236	0.263	1
rasgef1ba	0.578088	0.278547	0.255	0.232	1
si:dkeyp-73d8.8	0.58104	0.300223	0.127	0.105	1
nop56	0.595173	0.304935	0.345	0.316	1
irak3	0.595996	0.497458	0.3	0.284	1
cxcl8a	0.601347	0.434946	0.336	0.4	1
gcga	0.605746	-0.612418	0.255	0.284	1
rbms1a	0.611286	0.266775	0.145	0.126	1
cfhl4	0.616065	0.3388	0.227	0.2	1
ubfd1	0.616287	-0.272684	0.109	0.126	1
eif3d	0.616426	-0.27972	0.291	0.305	1
grinab.1	0.617194	0.351625	0.118	0.105	1
mknk2a	0.619562	0.369486	0.191	0.168	1
atp5g3a	0.621698	0.332714	0.209	0.189	1
mid1ip1l	0.622251	-0.279231	0.109	0.126	1
hectd1	0.624361	0.664096	0.155	0.137	1
lsp1	0.625554	-0.277783	0.118	0.137	1
abca1a	0.626623	0.338847	0.264	0.242	1
gna12a	0.629808	0.367263	0.155	0.137	1
sirt1	0.631351	0.270697	0.136	0.116	1
kank2	0.632539	0.360502	0.155	0.137	1
slc25a25a	0.635076	0.482258	0.364	0.368	1
cda	0.635489	0.384086	0.1	0.084	1
pam16	0.635516	0.379279	0.118	0.105	1
ecm1b	0.643055	0.250062	0.418	0.411	1
stxbp6	0.643512	0.276365	0.155	0.137	1
cxcl8b.1	0.646602	0.825308	0.273	0.358	1
zfp36l1b	0.649494	0.362974	0.709	0.8	1
abl1	0.652314	0.314505	0.1	0.084	1
tcp1	0.653072	0.29125	0.255	0.242	1
si:dkey-267n13.1	0.653495	0.33846	0.145	0.126	1
qkia	0.654123	0.629193	0.273	0.263	1
creb5a	0.659212	0.292383	0.145	0.126	1
ppp6c	0.66504	0.262315	0.109	0.095	1
si:zfos-1451h6.1	0.665479	0.269917	0.291	0.274	1
LOC103909972	0.66772	0.338627	0.227	0.274	1
vdac2	0.671074	0.360482	0.355	0.358	1
apoa2	0.673433	0.335698	1	0.989	1
jpt2	0.678128	0.274648	0.109	0.095	1
ptgs2a	0.681355	-0.36973	0.264	0.232	1
pkig	0.68445	0.288623	0.173	0.158	1
marcksl1a	0.686316	0.525934	0.5	0.516	1
clk4a	0.696507	0.392393	0.209	0.2	1
LOC100537860	0.69951	0.367373	0.136	0.158	1
rtfdc1	0.703882	0.298399	0.127	0.116	1
chmp6b	0.704595	0.294911	0.109	0.095	1
tuft1a	0.705035	0.328993	0.209	0.189	1
vdac1	0.708705	0.279271	0.173	0.158	1
serpinb1	0.712045	0.281986	0.255	0.253	1
atp2b1a	0.717392	0.353028	0.118	0.105	1
otud1	0.718809	-0.496546	0.491	0.505	1
krt8.1	0.719359	0.474299	0.127	0.116	1
myl9a	0.721958	0.708505	0.245	0.274	1
rsu1	0.723684	0.307535	0.136	0.126	1
rnd1b.1	0.728206	0.409359	0.227	0.221	1
isg15	0.734042	0.368015	0.273	0.253	1
bcam	0.734952	0.33247	0.127	0.116	1
dst	0.74263	0.40116	0.136	0.158	1
fetub	0.742943	0.36903	0.282	0.337	1
sumo2b	0.744136	0.286587	0.264	0.284	1
sec61b	0.751614	0.263332	0.482	0.505	1
pik3r1	0.753104	0.341028	0.118	0.105	1
rb1cc1	0.754003	0.522514	0.136	0.126	1
rtn3	0.768627	0.528881	0.145	0.137	1
trim3b	0.772282	0.361048	0.109	0.095	1
arl6ip5b	0.774407	-0.260641	0.173	0.179	1
zgc:123103	0.7755	0.339317	0.409	0.421	1
pfn1	0.792117	-0.283422	0.345	0.316	1
LOC101885394	0.795555	0.768191	0.091	0.105	1
phactr4a	0.79755	0.325824	0.236	0.221	1
tns1b	0.801933	0.310215	0.2	0.189	1
spna2	0.804608	0.448822	0.118	0.116	1
irf1b	0.815286	0.34032	0.336	0.358	1
zfand5b	0.816246	0.333186	0.409	0.421	1
rnf10	0.817209	0.385834	0.227	0.221	1
diabloa	0.817602	0.373548	0.182	0.179	1
fgb	0.81876	0.530038	0.4	0.421	1
uqcrc2b	0.820422	0.307885	0.091	0.105	1
zgc:171500	0.831136	0.277425	0.1	0.095	1
nfixb	0.838825	0.325916	0.191	0.189	1
vdrb	0.839168	0.319644	0.155	0.168	1
gstp1	0.839835	0.347356	0.245	0.242	1
si:ch211-15b10.6	0.842447	0.290647	0.373	0.389	1
arhgap31	0.843503	-0.323797	0.1	0.105	1
bhlhe40	0.85507	0.340451	0.382	0.421	1
esd	0.864012	0.280707	0.118	0.116	1
ablim1b	0.867066	0.393559	0.1	0.095	1
add3a	0.873611	0.266751	0.245	0.263	1
LOC100331484	0.878503	0.464896	0.655	0.674	1
il4r.1	0.879763	0.255778	0.173	0.168	1
max	0.883187	0.297746	0.364	0.358	1
g6pca.2	0.884405	0.269884	0.118	0.126	1
clint1a	0.8899	0.35304	0.109	0.105	1
si:ch211-105c13.3	0.893279	0.327804	0.218	0.232	1
krt91	0.893512	0.272022	0.364	0.4	1
id3	0.894043	0.444226	0.455	0.484	1
ldhbb	0.899866	0.251274	0.182	0.2	1
mtpn	0.903808	0.313633	0.109	0.105	1
LOC100004582	0.913957	0.355181	0.173	0.168	1
lifrb	0.915874	0.422213	0.173	0.189	1
gata6	0.920305	-0.304828	0.127	0.126	1
si:dkeyp-80c12.10	0.929089	0.289108	0.136	0.137	1
LOC100535731	0.930649	0.317318	0.191	0.2	1
LOC103910098	0.938277	0.372056	0.164	0.179	1
cyp2ad3	0.941963	0.453364	0.273	0.295	1
nfkbiab	0.943931	0.292912	0.527	0.6	1
tob1b	0.946141	0.312997	0.455	0.505	1
dkk3b	0.949647	0.390905	0.273	0.316	1
podxl	0.957473	-0.391773	0.273	0.253	1
kmt2bb	0.959756	0.264195	0.155	0.158	1
wu:fi15d04	0.960244	0.447323	0.118	0.126	1
rdh10a	0.960756	-0.33802	0.173	0.158	1
hsd11b2	0.969158	0.362694	0.391	0.411	1
rnf169	0.981099	0.339814	0.164	0.168	1
u2surp	0.982093	0.400414	0.227	0.232	1
ctsba	0.985571	0.283539	0.209	0.221	1
baxa	0.987217	0.27067	0.173	0.179	1
tagln	0.995739	1.41138	0.173	0.179	1
slc38a4	0.995915	0.253228	0.191	0.2	1
fis1	0.99861	0.254996	0.182	0.189	1
serpina1	0.998983	0.322893	0.455	0.505	1
